# Single-cell whole-genome sequencing reveals mutational landscapes of DNA mismatch repair deficiency in mouse primary fibroblasts

**DOI:** 10.1101/668467

**Authors:** Lei Zhang, Xiao Dong, Xiaoxiao Hao, Moonsook Lee, Zhongxuan Chi, Bo Jin, Alexander Y. Maslov, Winfried Edelmann, Jan Vijg

## Abstract

DNA Mismatch repair (MMR) deficiency is a major cause of hereditary non-polyposis colorectal cancer, and is also associated with increased risk of several other cancers. This is generally ascribed to the role of MMR in avoiding mutations by correcting DNA replication errors. In MMR knockout mice very high frequencies of somatic mutations, up until 100-fold of background, have been reported. However, these results have been obtained using bacterial reporter transgenes, which are not representative for the genome overall, and mutational patterns of MMR deficiency remain largely unknown. To fill this knowledge gap, we performed single-cell whole-genome sequencing of lung fibroblasts of *Msh2*^−/−^ and wild-type mice. We observed a 4-fold increase of somatic single nucleotide variants (SNVs) in the fibroblasts of *Msh2*^−/−^ mice compared to those of wild-type mice. The SNV signature of *Msh2* deficiency was found to be driven by C>T and T>C transitions. By comparing it to human cancer signatures, we not only confirmed the inferred MMR-deficiency-related etiology of several cancer signatures but also suggested that MMR deficiency is likely the cause of a cancer signature with its etiology previously unknown. We also observed a 7-fold increase of somatic small insertions and deletions (INDELs) in the *Msh2*^−/−^ mice. An elevated INDEL frequency has also been found in human MMR-related cancers. INDELs and SNVs distributed differently across genomic features in the *Msh2*^−/−^ and control cells, with evidence of selection pressure and repair preference. These results provide insights into the landscape of somatic mutations in normal somatic cells caused by MMR deficiency.

**Significance:** Our results show that MMR deficiency in the mouse is associated with a much lower elevation of somatic mutation rates than previously reported and provides the first MMR whole-genome mutational landscapes in normal somatic cells *in vivo*.
