## Supplementary Tables for "Single-cell whole-genome sequencing reveals mutational landscapes of DNA mismatch repair deficiency in mouse primary fibroblasts"

### Sheet: S1_Summary
Table S1. A summary of whole-genome sequencing statistics.
Sample	Type	Average depth (MapQ≥20)	% Genome (covered with reads of MapQ≥20)
			≥ 20x	≥ 10x	≥ 5x	at 0x
WT_1_gDNA	Bulk	21.2794	0.647088	0.882744	0.911313	0.0746732
WT_1_N2	Single cell	25.4352	0.369164	0.508997	0.615052	0.237517
WT_1_N3	Single cell	28.3367	0.512603	0.710401	0.813717	0.103092
WT_1_N4	Single cell	26.3257	0.450688	0.649041	0.768642	0.121258
WT_2_gDNA	Bulk	38.5735	0.875221	0.911053	0.92072	0.0675447
WT_2_N1	Single cell	26.2145	0.444342	0.637281	0.755897	0.131389
WT_2_N3	Single cell	29.139	0.564744	0.782777	0.872367	0.0767435
WT_2_N6	Single cell	25.5809	0.497071	0.730876	0.842683	0.0859391
WT_3_gDNA	Bulk	23.1496	0.63227	0.825109	0.880963	0.0887532
WT_3_2	Single cell	26.0493	0.42987	0.592863	0.696516	0.195776
WT_3_3	Single cell	25.9452	0.415752	0.549031	0.628687	0.286104
WT_3_4	Single cell	24.9621	0.440833	0.639083	0.763233	0.120027
WT_4_gDNA	Bulk	32.9568	0.87975	0.903848	0.910829	0.0818374
WT_4_1	Single cell	30.8502	0.432404	0.527098	0.587133	0.30131
WT_4_2	Single cell	32.45	0.572971	0.735785	0.818161	0.110458
WT_4_3	Single cell	32.3727	0.609217	0.783323	0.856931	0.0943248
Msh2-/-_1_gDNA	Bulk	20.3322	0.605749	0.882116	0.912046	0.0742701
Msh2-/-_1_N3	Single cell	27.8468	0.472632	0.652636	0.765561	0.119971
Msh2-/-_1_N5	Single cell	24.1503	0.469436	0.703473	0.824101	0.0906927
Msh2-/-_1_N7	Single cell	27.6001	0.580984	0.801666	0.881284	0.0758316
Msh2-/-_2_gDNA	Bulk	39.1009	0.876953	0.911217	0.920784	0.0671916
Msh2-/-_2_N1	Single cell	29.0749	0.524144	0.719936	0.821036	0.0983343
Msh2-/-_2_N4	Single cell	26.102	0.527212	0.764563	0.86436	0.0789612
Msh2-/-_2_N8	Single cell	26.4202	0.473058	0.673019	0.786119	0.115054
Msh2-/-_3_gDNA	Bulk	38.2089	0.87401	0.910491	0.920397	0.0674466
Msh2-/-_3_N1	Single cell	32.4615	0.56089	0.747754	0.837895	0.0998593
Msh2-/-_3_N7	Single cell	30.815	0.524144	0.716328	0.817883	0.101355
Msh2-/-_3_N8	Single cell	19.5691	0.351725	0.600842	0.767546	0.102249

### Sheet: S2_Mutation freq
Table S2. Estimation of somatic SNV or INDEL frequency.
Sample	≥ 20x in both cell and bulk (mapq≥20)	# somatic SNVs observed	# somatic SNVs per cell estimated	# somatic INDELs observed	# somatic INDELs per cell estimated
WT_1_N2	750769886	323	1204.63	197	734.712
WT_1_N3	1055821404	694	1840.46	145	384.535
WT_1_N4	929148659	282	849.81	115	346.554
WT_2_N1	1186431710	335	790.606	200	472.004
WT_2_N3	1502788832	740	1378.77	118	219.858
WT_2_N6	1330729216	814	1712.75	139	292.471
WT_3_2	975976847	548	1572.17	175	502.061
WT_3_3	854150963	530	1737.4	167	547.444
WT_3_4	1085800167	459	1183.64	124	319.764
WT_4_1	1096487396	431	1100.61	225	574.562
WT_4_2	1467039114	1057	2017.4	261	498.146
WT_4_3	1542942210	659	1195.9	123	223.21
Msh2-/-_1_N3	908395159	1119	3449.16	632	1948.05
Msh2-/-_1_N5	902329931	637	1976.66	520	1613.6
Msh2-/-_1_N7	1121627855	1362	3400.06	880	2196.81
Msh2-/-_2_N1	1397080887	3730	7475.59	1880	3767.86
Msh2-/-_2_N4	1411840157	5055	10025.2	2098	4160.81
Msh2-/-_2_N8	1257049416	2910	6481.85	1558	3470.35
Msh2-/-_3_N1	1490603025	3192	5995.96	2105	3954.1
Msh2-/-_3_N7	1389204271	2153	4339.46	1901	3831.55
Msh2-/-_3_N8	945498856	1670	4945.54	1218	3606.98

### Sheet: S3_Cosine similarity
Table S3. Cosine similarities to COSMIC signatures.
	COSMIC: Sig.1	Sig.2	Sig.3	Sig.4	Sig.5	Sig.6	Sig.7	Sig.8	Sig.9	Sig.10	Sig.11	Sig.12	Sig.13	Sig.14	Sig.15	Sig.16	Sig.17	Sig.18	Sig.19	Sig.20	Sig.21	Sig.22	Sig.23	Sig.24	Sig.25	Sig.26	Sig.27	Sig.28	Sig.29	Sig.30
Signature M1	0.447043	0.147057	0.53087	0.367309	0.617912	0.475892	0.248728	0.49291	0.66719	0.301563	0.269818	0.443343	0.0825995	0.398733	0.414096	0.527712	0.839046	0.295556	0.392501	0.418075	0.280222	0.173604	0.258064	0.311758	0.483208	0.384426	0.104198	0.523674	0.350858	0.380986
Signature M2	0.693751	0.130476	0.441284	0.397941	0.682814	0.902249	0.256297	0.464622	0.417226	0.228417	0.423819	0.544127	0.045762	0.852977	0.837523	0.480363	0.195438	0.282467	0.639942	0.765834	0.5753	0.0951076	0.486429	0.328589	0.477895	0.649173	0.11157	0.141178	0.426982	0.507531

### Sheet: S4_Size distribution
Table S4. Size distribution of INDELs.
WT_1		WT_2		WT_3		WT_4		Msh2-/-_1		Msh2-/-_2		Msh2-/-_3
Size INDELs (bp)1	Num. of INDELs per cell 2	Size INDELs (bp)1	Num. of INDELs per cell 2	Size INDELs (bp)1	Num. of INDELs per cell 2	Size INDELs (bp)1	Num. of INDELs per cell 2	Size INDELs (bp)1	Num. of INDELs per cell 2	Size INDELs (bp)1	Num. of INDELs per cell 2	Size INDELs (bp)1	Num. of INDELs per cell 2
-23	0.333333	-16	0.666667	-13	0.333333	-13	0.333333	-38	0.333333	-21	0.333333	-40	0.333333
-8	0.333333	-10	0.333333	-8	0.333333	-12	0.666667	-16	0.333333	-17	0.333333	-16	0.333333
-5	0.333333	-9	0.333333	-6	0.333333	-9	0.333333	-8	0.333333	-16	0.333333	-14	0.333333
-4	0.333333	-8	0.333333	-5	0.333333	-8	0.666667	-6	0.666667	-12	1.33333	-12	1
-2	0.333333	-6	0.333333	-2	1	-5	0.333333	-4	1.66667	-11	0.333333	-10	0.333333
-1	26.3333	-4	0.333333	-1	31.3333	-3	0.333333	-3	0.666667	-8	0.333333	-8	0.333333
1	117.667	-2	0.333333	1	118.667	-2	1	-2	2.66667	-6	1	-6	0.666667
2	4	-1	51.3333	2	1.66667	-1	53	-1	537.333	-4	1	-4	2.66667
3	0.333333	1	85	3	0.333333	1	131.667	1	107.333	-3	1.33333	-2	7.33333
4	2	2	6.33333	4	0.333333	2	6.33333	2	13.3333	-2	12	-1	1349.33
5	0.333333	3	0.333333	5	0.333333	3	1	3	4	-1	1493.67	1	280
		4	4.66667	12	0.333333	4	6.33333	4	7	1	237.667	2	54
		5	1			5	1	5	1.33333	2	45.6667	3	5.66667
		6	0.333333					13	0.333333	3	6.33333	4	37.6667
		8	0.333333							4	39.3333	5	0.333333
		15	0.333333							5	2.33333	6	0.666667
										6	1.33333	10	0.333333
										8	0.333333
										12	0.333333
1 Size of INDELs includes deletions and insertions: "-" indicates the indel is a deletion, others are insertions.
2 Number of INDELs per cell is an average of INDELs of three single cells of each mouse.

### Sheet: S5_Functional mutation
Table S5. Number of observed mutations per cell across genomic features
Sample ID	Covered genome in genomic features (bp)				Number of SNVs per cell				Number of INDELs per cell
	5' UTR	Exon	Intron	3' UTR	5' UTR	Exon	Intron	3' UTR	5' UTR	Exon	Intron	3' UTR
WT_1_N2	1320200	21205555	298702261	8391385	0	7	117	1	1	2	91	2
WT_1_N3	1720975	28112420	408423239	11221310	1	6	216	3	1	0	57	0
WT_1_N4	1747926	28393353	374310823	11320716	1	3	83	4	1	2	39	1
WT_2_N1	2241713	35365212	457468237	13615442	0	6	123	1	0	1	77	5
WT_2_N3	2626913	42368709	571220909	16351415	0	4	220	7	0	1	35	1
WT_2_N6	2403528	38713941	516960186	15027841	2	12	268	8	2	1	43	5
WT_3_2	1420010	24487474	354513443	6787951	0	3	172	3	1	5	60	2
WT_3_3	1137752	19668369	303195004	8391772	0	11	162	3	2	2	63	1
WT_3_4	2395993	34797418	417076483	10709100	1	2	146	7	0	2	49	2
WT_4_1	1755751	28363617	411487842	11289224	1	3	134	7	2	3	76	1
WT_4_2	1762067	30418000	500714483	13932070	2	8	309	7	0	5	89	0
WT_4_3	2085961	35955399	552346969	11826679	3	7	189	5	0	0	40	0
Msh2 -/-_1_N3	1191700	20957749	330500948	8628362	2	18	370	11	0	5	212	2
Msh2 -/-_1_N5	1233614	22920015	348642370	9499037	3	12	224	5	1	2	214	4
Msh2 -/-_1_N7	1548140	28031179	428488310	11620644	3	20	485	10	0	4	317	16
Msh2 -/-_2_N1	2552441	39469664	535838003	15275068	8	70	1341	36	6	6	694	26
Msh2 -/-_2_N4	2681602	41744815	550073978	16120240	19	91	1855	50	4	12	816	24
Msh2 -/-_2_N8	2414481	36252701	479934512	13867027	7	55	1055	30	4	13	561	29
Msh2 -/-_3_N1	2919009	43174023	576108660	16657589	8	58	1157	29	2	10	786	38
Msh2 -/-_3_N7	2616323	40021712	533582741	15440207	2	22	785	22	2	10	741	22
Msh2 -/-_3_N8	2049642	32134763	388484012	12476116	2	36	637	24	4	6	508	23
